# The Eyes Absent family members EYA4 and EYA1 promote PLK1 activation and successful mitosis through tyrosine dephosphorylation

**DOI:** 10.1101/2022.10.10.511510

**Authors:** Christopher B. Nelson, Samuel Rogers, Kaushik Roychoudhury, Yaw Sing Tan, Caroline J. Atkinson, Alexander P. Sobinoff, Christopher G. Tomlinson, Anton Hsu, Robert Lu, Eloise Dray, Michelle Haber, Jamie I. Fletcher, Anthony J. Cesare, Rashmi S. Hegde, Hilda A. Pickett

## Abstract

The Eyes Absent family of proteins (EYA1-4) are a biochemically unique group of tyrosine phosphatases known to be tumour promoting across a range of cancer types. To date, the molecular targets of EYA phosphatase activity remain largely uncharacterised. Here, we identify Polo-like kinase 1 (PLK1) as a direct interactor and phosphatase substrate of both EYA4 and EYA1, with pY445 on PLK1 being the primary target site. EYA-mediated dephosphorylation of PLK1 in the G2 phase of the cell cycle is required for centrosome maturation, PLK1 localization to centrosomes, and polo-box domain (PBD) dependent interactions between PLK1 and the PLK1-activating proteins BORA and CEP192. Molecular dynamics simulations support the rationale that pY445 confers a structural impairment to PBD-substrate interactions that is relieved by EYA-mediated dephosphorylation. Depletion of EYA4 or EYA1, or chemical inhibition of EYA phosphatase activity, dramatically reduces PLK1 activation, causing mitotic defects and cell death. Overall, we have characterized a novel phosphotyrosine signalling network governing PLK1 and mitosis. This work provides a mechanism of cell killing for EYA phosphatase inhibitors with important therapeutic implications.
