## Supplemental Table 2 for "The Eyes Absent family members EYA4 and EYA1 promote PLK1 activation and successful mitosis through tyrosine dephosphorylation"

### Sheet: Peptides on PRM inclusion list
m/z	charge	peptide position	phosphorylation position	Sequence
700.359	3+	208-225	Y217	KKTLCGTPNYIAPEVLSK
673.703	3+	208-225	None	KKTLCGTPNYIAPEVLSK
921.94	2+	210-225	Y217	TLCGTPNYIAPEVLSK
881.96	2+	210-225	none	TLCGTPNYIAPEVLSK
820.025	3+	421-441	Y425/Y421	YGLGYQLCDNSVGVLFNDSTR
793.376	3+	421-441	None	YGLGYQLCDNSVGVLFNDSTR
631.298	3+	442-456	Y445	LILYNDGDSLQYIER
604.643	3+	442-456	None	LILYNDGDSLQYIER
946.44	2+	442-456	Y445	LILYNDGDSLQYIER
906.464	2+	442-456	None	LILYNDGDSLQYIER

### Sheet: Molecular Docking
phosphorylation status	∆H (kcal/mol)
unphosphorylated (WT)	-84.47 ± 1.43
pY445	-81.74 ± 1.62
pY425	-85.91 ± 1.85
unphosphorylated (WT) vs pY445	p < 0.05
unphosphorylated (WT) vs pY425	ns
